# Expanding the Drosophila toolkit for dual control of gene expression

**DOI:** 10.1101/2023.08.15.553399

**Authors:** Jonathan Zirin, Barbara Jusiak, Raphael Lopes, Ben Ewen-Campen, Justin A. Bosch, Alexandria Risbeck, Corey Forman, Christians Villalta, Yanhui Hu, Norbert Perrimon

## Abstract

The ability to independently control gene expression in two different tissues in the same animal is emerging as a major need, especially in the context of inter-organ communication studies. This type of study is made possible by technologies combining the GAL4/UAS and a second binary expression system such as the LexA-system or QF-system. Here, we describe a resource of reagents that facilitate combined use of the GAL4/UAS and a second binary system in various *Drosophila* tissues. Focusing on genes with well-characterizsed GAL4 expression patterns, we generated a set of more than 40 LexA-GAD and QF2 insertions by CRISPR knock-in and verified their tissue-specificity in larvae. We also built constructs that encode QF2 and LexA-GAD transcription factors in a single vector. Following successful integration of this construct into the fly genome, FLP/FRT recombination is used to isolate fly lines that express only QF2 or LexA-GAD. Finally, using new compatible shRNA vectors, we evaluated both LexA and QF systems for *in vivo* gene knockdown and are generating a library of such RNAi fly lines as a community resource. Together, these LexA and QF system vectors and fly lines will provide a new set of tools for researchers who need to activate or repress two different genes in an orthogonal manner in the same animal.
