## Supplementary File 1 for "Expanding the Drosophila toolkit for dual control of gene expression"

### Sheet: Table S1
Supplementary File 1: LexAop-shRNA library.
FBgn	gene	21bp antisense sequence	Insertion site	cloned	fly stock
FBgn0000490	dpp	TCGTTCAGTGATAGTGATAAA	attP40	yes	yes
FBgn0003996	w	CAGCGTCGTCCAGGTGCTGAA	attP40	yes	yes
FBgn0016917	Stat92E	TCGCAGCTTTATGTACTACGA	attP40	yes	yes
FBgn0086758	chinmo	AGCGCGAATATCGTTGACAGA	attP40	yes
FBgn0000210	br	CCGCTCAACACGCACACCCAA	attP40	yes
FBgn0004657	mys	TCCGGTCATGGTACCTGCGAA	attP40	yes
FBgn0026379	Pten	TAGGCATGGTAGAATGTTCAA	attP40	yes
FBgn0010379	Akt1	ATCGGACTTCCTGCTCAACAA	attP40	yes	yes
FBgn0261456	hpo	TACGACTGTGTGGCAGACATA	attP40	yes
FBgn0034970	yki	TTCGCCGATCAAGTCCAACAA	attP40	yes	yes
FBgn0011739	wts	AAGCTAGCAATGTTAGACCAA	attP40	yes
FBgn0001258	ImpL3	ACGAGGTGATCAAGCTAAAGG	attP40	yes	yes
FBgn0000629	E(z)	CAGAGACGTTGGCGAAATCAA	attP40	yes
FBgn0014018	Rel	CACAGCATGATCAGACTATAA	attP40	yes	yes
FBgn0014010	Rab5	ACGTGTGATAGTTGCAATTTA	attP40	yes
FBgn0003256	rl	TTCGAGCGGATCAGTAGTTAA	attP40	yes
FBgn0004647	N	GCGGCGGTTAACAATACCGAA	attP40	yes	yes
FBgn0000667	Actn	CTGCAAGGTGCTCAAGGTCAA	attP40	yes	yes
FBgn0028734	Fmr1	CAGGGACTATCAGCACCACAA	attP40	yes	yes
FBgn0001218	Hsc70-3	CAGACAAATGTTATATGTATA	attP40	yes
FBgn0041191	Rheb	CAGGTTTAAGTTAGTACGTTT	attP40	yes
FBgn0023169	SNF1A	CTGCTACTAGACGACGAACAA	attP40	yes
FBgn0003607	Su(var)205	CAGAGTCAGTGTCTGTATTTA	attP40	yes
FBgn0001991	Ca-alpha1D	CACCTACAAGCTAGACTTCAA	attP40	yes
FBgn0004168	5-HT1A	CAGCTCGAATGTGGACAGCAA	attP40	yes
FBgn0000308	chic	TAGGAGAATAGATCAACACAA	attP40	yes	yes
FBgn0003231	ref(2)P	AAGAAGGTTAACACTGATCAA	attP40	yes
FBgn0261276	opa1-like	TCGAGATGAGCTGTTCGACAA	attP40	yes
FBgn0260934	par-1	CGCGAGTTAAGTTTCGACAAA	attP40	yes
FBgn0011726	tsr	CTGAGAGTTCAAAGAAGCAAA	attP40	yes
FBgn0004956	os	ATCGATAGTAGCTTAAGTAAA	attP40	yes
FBgn0053542	upd3	CCGGTGGTCACCTACAAGATA	attP40	yes	yes
FBgn0004864	hop	TCCGAACATAGTCAAGTTCAA	attP40	yes
FBgn0004552	Akh	ACAGCTCTTTCTGGACTGCAA	attP40	yes
FBgn0003862	trx	CACGAGATGTCCGACAGTGAA	attP40	yes
FBgn0003391	shg	AAGAGTGCAAATAGAATAGAA	attP40	yes
FBgn0014020	Rho1	CAGGAGGACTACGACAGACTA	attP40	yes
FBgn0003514	sqh	TCCCGAGGATGTGATCAAGAA	attP40	yes
FBgn0015805	Rpd3	TTGGTTATAGAAGCCAATTAA	attP40	yes
FBgn0043903	dome	CACGGTCATCACCAAGTACAA	attP40	yes	yes
FBgn0015542	sima	ACGATCGTCTACGATAAGTTA	attP40	yes
FBgn0038197	foxo	TAACTAGATTGTACAATTCAA	attP40	yes
FBgn0030904	upd2	CGAGATCGAGTTGACCATAAA	attP40	yes	yes
FBgn0021796	Tor	CACCGCTGAGTTGCTAGTTAA	attP40	yes	yes
FBgn0000635	Fas2	CTGGAGATTTATCCCAAACAA	attP40	yes
FBgn0010333	Rac1	AGCGAGATGTTTCTAGACGAA	attP40	yes
FBgn0001085	fz	CTGCAAGAATATACCATATAA	attP40	yes	yes
FBgn0027594	drpr	TAGCTATTCGATCAACTACAA	attP40	yes	yes
FBgn0013984	InR	TACGATGATCGTAAAGTTCAA	attP40	yes
FBgn0263197	Patronin	CGAAGAAGTCATGTTCGACAA	attP40	yes
FBgn0024234	gbb	GACCCTGTACATAGACTTCAA	attP40	yes
FBgn0000253	Cam	CAAGTCTATCACTACACTTAA	attP40	yes
FBgn0005634	zip	CAGCTAATTACCGACAGACAA	attP40	yes
FBgn0003371	sgg	CCGGATCTGGTAACAACAGTA	attP40	yes
FBgn0033246	ACC	CAGCAAGATGAGCGAAACAAA	attP40	yes
FBgn0029943	Atg5	CTGGTCATATCCGCTATGCAA	attP40	yes
FBgn0034366	Atg7	ATCGAGAGCTTTGTTTGTTTA	attP40	yes	yes
FBgn0263289	scrib	CAGCTAGTATTAGCAACAATA	attP40	yes	yes
FBgn0000117	arm	TACGATTGCTGTTCAACGAAA	attP40	yes
FBgn0261617	nej	CTGCTGCTGTTCGACAAACAA	attP40	yes
FBgn0262656	dm	TAGCGATGTCAACTACATTAA	attP40	yes	yes
FBgn0003964	usp	CCCGTTCTAAATCAATTGTAA	attP40	yes
FBgn0264975	Nrg	CAGCATCAAGTCGATCAACAA	attP40	yes
FBgn0041100	park	CCGGATGATCTAAAGATCATA	attP40	yes
FBgn0032006	Pvr	CAAGTGTGTGACAACAGATAA	attP40	yes
FBgn0264574	Glut1	TTGGCTGTGACTGTAGGTTTA	attP40	yes
FBgn0031424	VGlut	TAGCCAAAGATTGTTGTTGAA	attP40	yes	yes
FBgn0037327	PEK	CGGAGTGGTCTTCGAAGCTAA	attP40	yes
FBgn0011300	babo	CAGCTGAGAGATTAAAGTAAA	attP40	yes	yes
FBgn0011582	DopR	CCGAGACTAAGCAATCAACTA	attP40	yes	yes
FBgn0015129	DopR2	AAGCGAATCAATATAGCTCAA	attP40	yes
FBgn0027575	GABA-B-R2	AAGGTGATCAAGGACTATCAA	attP40	yes
FBgn0260446	GABA-B-R1	CAGAACAATCAGACAACTATA	attP40	yes
FBgn0005592	btl	AAGATACGGAGTACTACCGAA	attP40	yes	yes
FBgn0003716	tkv	CAAGCAGTTTGAAGAGTTCAA	attP40	yes	yes
FBgn0016075	vkg	TTCGAACTAAGTAGCAGTTAA	attP40	yes
FBgn0262111	f	TCCGACCTAATTGCCGAGCTA	attP40	yes	yes
FBgn0039044	p53	CTGTTGTTAACTGCAGTTCTA	attP40	yes
FBgn0260945	Atg1	AACGGTTTAATTCAATTACAA	attP40	yes	yes
FBgn0263006	Ca-P60A	CCGCATGTTCATCTTCGACAA	attP40	yes	yes
FBgn0029891	Pink1	AACGTTTGCTGCAGAATCAAA	attP40	yes
FBgn0004516	Gad1	CAAGATGTTCCCGAACTACAA	attP40	yes
FBgn0026479	Drp1	CTCGTTCGAACTGCTAGTGAA	attP40	yes	yes
FBgn0000303	Cha	CCGGACGAGGATAACGGTCTA	attP40	yes
FBgn0003444	smo	TTGGTTTGTGTTCCTCACCTA	attP40	yes
FBgn0029870	Marf	ACGGGAGCTGTTCGAAAGCTA	attP40	yes
FBgn0004244	Rdl	CTGGATCGATAACAAGAAGTA	attP40	yes
FBgn0001257	ImpL2	CACCTGGTTGAATAACGAGAA	attP40	yes	yes
FBgn0033483	egr	CTACACCGATATGTTAAATAA	attP40	yes	yes
FBgn0011582	Dop1R1	CAAGAATGTGGTGGTGATGAA	attP40	yes
FBgn0003317	sax	TTGGCTGATGACGCACTACTA	attP40	yes	yes
FBgn0003731	Egfr	CCCGATCTACGCGATGTCTTA	attP40	yes	yes
FBgn0000546	EcR	CTGCGATGCGAAGAAGAGCAA	attP40	yes
FBgn0052672	Atg8a	ACGCGTTAGTATTTCAATTAA	attP40	yes
FBgn0000527	e	TCCGGAGAGGTTCTTGGAGAA	attP40	yes	yes
