## Supplementary File 2 for "Expanding the Drosophila toolkit for dual control of gene expression"

### Sheet: Table S2
Supplementary File 2: Primers and guide sequences for amplification of long homology arms for T2A-QF2 and T2A-LexA-GAD constructs.
Gene	sgRNA sequence	primer-forward Left Homology Arm	primer-reverse Left Homology Arm	primer-forward Right Homology Arm	primer-reverse Right Homology Arm
da	GTGCATCGGCTCATCGTCAC	tgggtacaagcttcacgacctgaggGCATTAAAAGGCTCCGTGAGT	ccccgctttttgggtactggcccggACTGGTCGCCATTTCAGCAA	atgtatgctatacgaagttatgagctGCCGATGCACTTGTATGAGG	accctcactaaagggaacaaaagctggagctCCGCCATTTAGCACCGAATG
Mef2	GCATCACCGATGAACGCAAT	tgggtacaagcttcacgacctgaggGCTCGCGTTTGCCAG	ccccgctttttgggtactggcccggATCGGTGATGCGTGATATTTGA	atgtatgctatacgaagttatgagctGTGAGTGTCACAATGTGTTTGC	accctcactaaagggaacaaaagctggagctTGGTACAGCTTGTTGC
repo	CACGGGATGCATGGCCGTTG	tgggtacaagcttcacgacctgaggTGCGATAGTTTGTAACTGCATGG	ccccgctttttgggtactggcccggTGTGGTGGGCATCAGTGG	atgtatgctatacgaagttatgagctATGCTGGGCAGTGTCCAC	accctcactaaagggaacaaaagctggagctCGTGCGAGTTGCTAGCAATG
apolpp	CATCGCGAGCAGATAAACAG	tgggtacaagcttcacgacctgaggAACTTCAAATTTGCTCCAAAA	ccccgctttttgggtactggcccggGTTTAAGTTCCGCGCCTTCGT	atgtatgctatacgaagttatgagctGTGTCCGGCAAAGTTAACGAA	accctcactaaagggaacaaaagctggagctCGTTAGGGCATGAAATCGCG
btl	ATCGCATCCCAGGTCCGCAG	tgggtacaagcttcacgacctgaggTGCTGAGCTCATATTGCACAGA	ccccgctttttgggtactggcccggGGCAGAGACGATCGCAATGA	atgtatgctatacgaagttatgagctCTGGGATGCGATTATGGCCA	accctcactaaagggaacaaaagctggagctAGTAGTGGTCGTGCGAACTG
phtm	TGTGCGGCGCACGGGCGTCC	tgggtacaagcttcacgacctgaggGCAGCCGCCAAATTAAGGAG	ccccgctttttgggtactggcccggGTCCAGGAAGGGCAGGTAAC	atgtatgctatacgaagttatgagctCCGCACAAGTCACTCCAGAA	accctcactaaagggaacaaaagctggagctGGCAAAAAGTTGACCACCCC
mex1	CGTATGCTGCGCTTCACAAT	tgggtacaagcttcacgacctgaggTGTGCTGGAATCGACGCTTA	ccccgctttttgggtactggcccggAATGGGCGTCAGTTGGGC	atgtatgctatacgaagttatgagctAAGCGCAGCATACGCGACTA	accctcactaaagggaacaaaagctggagctCTCCTTTCGCCTTCCAGGAG
Myo31DF	ATGGCTATGCAACGGGAAGC	tgggtacaagcttcacgacctgaggGGGAAAACGATACTTTGTACGCC	ccccgctttttgggtactggcccggCCGTTGCATAGCCATGGTGTC	atgtatgctatacgaagttatgagctCTTCGTCCTCCTCGACCAAG	accctcactaaagggaacaaaagctggagctCAAAGGAAGCGGTTGCAACA
Hml	CTTATCGACGACTTCCGGTG	tgggtacaagcttcacgacctgaggGCGATGCCGATAAGCTGATG	ccccgctttttgggtactggcccggCGGGCTAAATTCGCAAATAATCA	atgtatgctatacgaagttatgagctGTCGTCGATAAGGAGAACGAA	accctcactaaagggaacaaaagctggagctACTAATGCACTGACCTCCGT
He	TCTGTTGTCATTGTAGTAGT	tgggtacaagcttcacgacctgaggACCTTTCGTTTTGTGTTTGGAGT	ccccgctttttgggtactggcccggTGGACGGTTGCTCTGACA	atgtatgctatacgaagttatgagctGACAACAGATTCAACTTCAACT	accctcactaaagggaacaaaagctggagctGAACCGGACTGTGGAATC
PPO1	TTTTTGGTGAACTCCAGACT	tgggtacaagcttcacgacctgaggTCCAAGCTCTCTTGCCAGTT	ccccgctttttgggtactggcccggACTGGGAACGTTGCTCAACTC	atgtatgctatacgaagttatgagctGAGTTCACCAAAAAGATTGGT	accctcactaaagggaacaaaagctggagctGTAATCGGGATCGTGGGCAA
PPO3	GCGATCGGTCACGTAGGAGT	tgggtacaagcttcacgacctgaggGGCAGCTGATCCAGGAACAT	ccccgctttttgggtactggcccggGAAGACGGTGCCATTGCC	atgtatgctatacgaagttatgagctTACGTGACCGATCGCTACAAT	accctcactaaagggaacaaaagctggagctGTTGGTCGGATCGTGTGAGT
nub	TGTTGGCCACATGTTGCTGA	tgggtacaagcttcacgacctgaggGTTGATGCCTTGTCGCCAAG	ccccgctttttgggtactggcccggCTGGTGCTGCTGCTGATGAT	atgtatgctatacgaagttatgagctATGTGGCCAACAGTTCACCA	accctcactaaagggaacaaaagctggagctTCGGCCAAAAGATGACACGA
