## Supplementary File 3 for "Expanding the Drosophila toolkit for dual control of gene expression"

### Sheet: Table S3
Supplementary File 3: Sequences of DNA fragments synthesized for Drop-in cloning.
Gene	Synthesized fragment
vas	tcccggctggtgcaCCGTCTGGGCACACGCCATTgttttagagctagaaatagcaagttaaaataaggctagtccgttatcaacttgaaaaagtggcaccgagtcggtgcTTTTTTGTAGTACGATCATAACAACGCGgtttatattaaaagatcttcaatcggtataaatcatatttctttagGTGACCGGCAGCGATGTTCCACAACCTATACAACATTTTACGAGCGCTGATTTGAGAGATATTATTATAGACAATGTAAACAAATCTGGATACAAAATACCGACACCAATTCAAAAGTGTTCCATACCAGTAATATCCTCTGGTCGAGACCTAATCGCGTTGTCTTCATTATATAGTCAGAGCTCGGCGTGTGCCCAGACGGGTTCTGGAAAAAC…
bt	tcccggctggtgcaATCCGGGAGCAACCGATGGTgttttagagctagaaatagcaagttaaaataaggctagtccgttatcaacttgaaaaagtggcaccgagtcggtgcTTTTTTGTAGTACGATCATAACAACGCGgCAAGCCCGAACCCACAGTAACTTGGTACAGGGGTCAAGACTTGGTGGAGAAGAGTAAGAAGATAAAAATTAACACAACAGTTATTGCAGAGGACACGTATGAGCTGACACTTGAAATTAAGgtgaagtgcattgtggatagcataacagcaaccgataatttacttcatttaatctcttttagGATCCGGGAGCAACCGACGCGTTGTCTTCATTATATAGTCAGAGCTCTGGTGGGACCTACAGATGCAATGTCAAAAA…
Hand	tcccggctggtgcaGTATTCGCACGTCAAGGCAAgttttagagctagaaatagcaagttaaaataaggctagtccgttatcaacttgaaaaagtggcaccgagtcggtgcTTTTTTGTAGTACGATCATAACAACGCGgtatccagatgttgttcactcgacggcgcacattcactaaacaagtgaaaaagtttttcagttacttgccagacatcaaagaCGAGTTTTACGTGCGACGCACTATCTGCGAAAATGTCGATCTTAAGCCGCGAATTTGATTTGAATTTAATTACGTTAAATTAGAAAATGTTTAAGAATTCCGTCGCGTTGTCTTCATTATATAGTCAGAGCTCTGCCTTGACGTGCGAATACTCAACCATGTATTATAACTCAATTTAT…
CG9458	tcccggctggtgcaTTTCGATTCCGCATGATCTTgttttagagctagaaatagcaagttaaaataaggctagtccgttatcaacttgaaaaagtggcaccgagtcggtgcTTTTTTGTAGTACGATCATAACAACGCGgaagcttataaaccacaataaaattagtcgcatttccatcgatccacggtaagcacaCACAATCGCAATGTTGGGTGATCTAGTGGACTTTTTGGGCAAATCCCCACCCGATCCTGTGCGCCTGCCACTCCTGGCCAGCCACAAGCCCGTCCTGATGGTATTGGCCACCTACCTGTTCTTCGTAAAGATAGCGGGTCCAAACGCGTTGTCTTCATTATATAGTCAGAGCTCGATCATGCGGAATCGAAAGCCCTTTGACCT…
CG17560	tcccggctggtgcaGGATCTGGGTATAAGCCAATgttttagagctagaaatagcaagttaaaataaggctagtccgttatcaacttgaaaaagtggcaccgagtcggtgcTTTTTTGTAGTACGATCATAACAACGCGgCGGGGAGTGCCTATCGAGGACCGAATCACAACCTGGGCAAAGGATCCGgtgagtgatattcagtgctagagtgacagatgtgtcctgaccgctcgtgtttcgaagGTGTTTGAGGTGCTCCTAAGGACGAAGCCAGATGCCTTGCAGCGAGTTTGTCCCATCGCGGGCGACTGCTTGGATCCGGATCTGGGTATAAGCCACGCGTTGTCTTCATTATATAGTCAGAGCTCATCGGATCAAAGGATCCTGACCGCCGAGGT…
Sgs3	tcccggctggtgcaGCAACAGTTGGCAACATTAGgttttagagctagaaatagcaagttaaaataaggctagtccgttatcaacttgaaaaagtggcaccgagtcggtgcTTTTTTGTAGTACGATCATAACAACGCGgagtgaaagcgtacctataaaaaggtgaggtatccgcaagaaaagtatcagtttgtggagaATTAAGTAAAAAACATGAAGCTGACCATTGCTACCGCCCTAGgtaggtttcaccgaatgctcttgttttcggtatttgagccactgatatattcatccgtttgccttctccacagCGAGCATCCTGCTTATTGGCTCCGCCGCGTTGTCTTCATTATATAGTCAGAGCTCTAATGTTGCCAACTGTTGCGATTGTGGATG…
