## Supplementary File 4 for "Expanding the Drosophila toolkit for dual control of gene expression"

### Sheet: Table S4
Supplementary File 4: Sequences of DNA fragments used to build pHDR-T2A-QF2-T2A-LexA-GAD and pMCS-T2A-QF2-T2A-LexA-GAD-WALIUM20. FRT3 sequences are in blue and FRTwt sequences are in red.
Name	Sequence
BJusiak-QF2-N	GCGATGTGGAGGAGAACCCCGGGCCCGGAAGTTCCTATTCTTCAAATAGTATAGGAACTTCCGCTAGCATGCCACCCAAGCGCAAAACGCTTAACGCTGCGGCTGAGGCTAACGCTCATGCCGACGGACACGCCGACGGAAACGCCGACGGACACGTGGCCAATACGGCCGCGTCCTCGAATAATGCGAGGTTCGCTGATCTCACTAACATCGATACTCCGGGTCTGGGACCCACAACTACGACCCTGCTCGTGGAACCAGCACGCTCAAAGCGTCAACGAGTGTCCCGCGCATGCGACCAGTGCCGTGCAGCCCGAGAGAAATGCGACGGAATACAGCCTGCGTGTTTCCCGTGCGTTTCCCAGGGAAGGTCCTGCACTTATCAGGCTTCGCCGAAAA…
BJusiak-QF2-fwd	CAGTACCAGCATTAACCCCG
BJusiak-QF2-rev	CGAGTAACCAAAGTTCGCCA
BJusiak-QF2-C	TCCAATGGCGAACTTTGGTTACTCGACCGTTGATTACGATGCCATGGTTGACGATTTGGCTAGCATTGAATACACGGACGCTGTGGATGTCGACCCACAGTTTATGACCAATCTGGGATTCGTTCCTGGATGTAACTTCTCCGACATTAATACATACGAACAGAAGTTCCTATTCTCTAGAAAGTATAGGAACTTCGAGGGCCGCGGCAGCCTGCTGACCTGCGGCGATGTGGAGGAGAACCCCGGGCCCGGAAGTTCCTATTCTTCAAATAGTATAGGAACTTCCGCTAGCATGCCACCCAAGAAGAAGCGAAAAGTAGAAGA
BJusiak-lexA1-fwd	ATGCCACCCAAGAAGAAGCG
BJusiak-lexA1-rev	TATACTTTCTAGAGAATAGGAACTTCTCCTTCTTTGGGTTCGGTGG
BJusiak-FRToligo1-top	ATACTCCACCGAACCCAAAGAAGGAGAAGTTCCTATTCTCTAGAAAGTATAGGAACTTCTGAGGTACCTCTAGAGGATCTTTGTGAAG
BJusiak-FRToligo1-bottom	CTTCACAAAGATCCTCTAGAGGTACCTCAGAAGTTCCTATACTTTCTAGAGAATAGGAACTTCTCCTTCTTTGGGTTCGGTGGAGTAT
BJusiak-Qlex-test1-fwd	ATGCAGCTCTCGATGCTATC
BJusiak-Qlex-test1-rev	GGACACGATTTCAATGACACC
MCS-WAL20-START	AGCTTATAACTTCGACCGGTGCTTGCGGCCGCGATTACATTAATTAACACTGACCTGCAGGCCTGACGAATTCCGGAGTATAAATAGAGGCGCTTCGTCTACGGAGCGACAATTCAATTCAAACAAGCAAAGTGAACACGTCGCTAAGCGAAAGCTAAGCAAATAAACAAGCGCAGCTGAACAAGCTAAACAATCTGCAGTAAAGTGCAAGTTAAAGTGAATCAATTAAAAGTAACCAGCAACCAAGTAAATCAACTGCAACTACTGAAATCTGCCAAGAAGTAATTATTGAATACAAGAAGAGAACTCTGCCATGGAGGGCCGCGGCAGCCTGCTGACCTGCGGCGATGTGGAGGAGAACCCCGGGCCCGGAAGTTCCTATTCTTCAAATAGTATAGG…
MCS-WAL20-STOP-v2	GGCTGGACTGACCAGACGGCCTACAATGCTTTCGGTATCACCACTGGCATGTTCAACACCACAACGATGGACGACGTATATAACTATCTTTTTGATGATGAGGATACTCCACCGAACCCAAAGAAGGAGAAGTTCCTATTCTCTAGAAAGTATAGGAACTTCTGACAGGCGAGACATCGGAGTTGAAACT
FRT-QF2-fwd	GCTAGCATGCCACCCAAGC
FRT-lexGAD-rev	TGTAGGCCGTCTGGTCAGTC
MCS-WAL20-START-new	AGCTTATAACTTCGACCGGTGCTTGCGGCCGCGATTACATTAATTAACACTGACCTGCAGGCCTGACGAATTCGCCATGGAGGGCCGCGGCAGCCTGCTGACCTGCGGCGATGTGGAGGAGAACCCCGGGCCCGGAAGTTCCTATTCTTCAAATAGTATAGGAACTTCCGCTAGCATGCCACCCAAGCGCAAAA
