## Supplementary File 5 for "Expanding the Drosophila toolkit for dual control of gene expression"

### Sheet: Table S5
Supplementary File 5: Primers and guide sequences for amplification of long homology arms for pHDR-T2A-QF2-T2A-LexA-GAD-3XP3-RFP constructs.
Gene	sgRNA sequence	primer-forward Left Homology Arm	primer-reverse Left Homology Arm	primer-forward Right Homology Arm	primer-reverse Right Homology Arm
elav	CACGGCGGCTGCATTCTGTA	TGGGTACAAGCTTCACGACCTGAGGAGCAGTGCCAGAAAGTCCTG	TCAGCAGGCTGCCGCGGCCCTCGGCCATTAGCTGTGCCTGTGTGT	TGTATGCTATACGAAGTTATGAGCTACGAATGGCAATGCAGGATC	AGCGCAGCGAGTCAGTGAGCGAGGAGTTGGTCTTGAAGCTGACCT
hh	ACACTGGCGGCACTGGCCCA	TGGGTACAAGCTTCACGACCTGAGGAACAATGGCCTGCGATGGA	TCAGCAGGCTGCCGCGGCCCTCGGCCACTGAGCTGTGGTTATCCATG	TGTATGCTATACGAAGTTATGAGCTGGATGCCAAATGCCACAG	AGCGCAGCGAGTCAGTGAGCGAGGATCGGGCGATCGCTAGATAC
