## Supplementary File 6 for "Expanding the Drosophila toolkit for dual control of gene expression"

### Sheet: Sheet1
Supplementary File 6. Primers used to amplify large enhancers for cloning into pMCS-T2A-QF2-T2A-LexA-GAD-WALIUM20. The dpp-blk primers have NotI and EcoRI sites for cloning into the MCS, and the Dilp2-enh primers have PacI and EcoRI sites.
Name	Sequence
dpp-blk-fwd	ATTGCGGCCGCTTGCAATGGCCCAGGCTCTG
dpp-blk-rev	GCCGAATTCCAGTGCTGGGAACGTGG
Dilp2-enh-fwd	GAGTTAATTAACCATGGCGATGGCGATGA
Dilp2-enh-rev	CGCGAATTCAGGTTGCTTTACGATCAAATGGATTA
dpp-test1-fwd	TGAGCCTGATTAACCAACCG
Dilp2-test1-fwd	CACTCATCGCATCCTAACAC
